# A stress-induced block in dicarboxylate uptake and utilization in Salmonella

**DOI:** 10.1101/648782

**Authors:** Steven J. Hersch, Bojana Radan, Bushra Ilyas, Patrick Lavoie, William Wiley Navarre

**Affiliations:** Department of Molecular Genetics, University of Toronto, Toronto, ON, Canada

## Abstract

Bacteria have evolved to sense and respond to their environment by altering gene expression and metabolism to promote growth and survival. In this work we demonstrate that *Salmonella* displays an extensive (>30 hour) lag in growth when subcultured into media where dicarboxylates such as succinate are the sole carbon source. This growth lag is regulated in part by RpoS, the RssB anti-adaptor IraP, translation elongation factor P, and to a lesser degree the stringent response. We also show that small amounts of proline or citrate can trigger early growth in succinate media and that, at least for proline, this effect requires the multifunctional enzyme/regulator PutA. We demonstrate that activation of RpoS results in the repression of *dctA*, encoding the primary dicarboxylate importer, and that constitutive expression of *dctA* induced growth. This dicarboxylate growth lag phenotype is far more severe across multiple *Salmonella* isolates than in its close relative *E. coli*. Replacing 200 nt of the *Salmonella dctA* promoter region with that of *E. coli* was sufficient to eliminate the observed lag in growth. We hypothesize that this *cis*-regulatory divergence might be an adaptation to *Salmonella*’s virulent lifestyle where levels of phagocyte-produced succinate increase in response to bacterial LPS. We found that impairing *dctA* repression had no effect on *Salmonella*’s survival in acidified succinate or in macrophage but propose alternate hypotheses of fitness advantages acquired by repressing dicarboxylate uptake.

**Importance:** Bacteria have evolved to sense and respond to their environment to maximize their chance of survival. By studying differences in the responses of pathogenic bacteria and closely related non-pathogens, we can gain insight into what environments they encounter inside of an infected host. Here we demonstrate that *Salmonella* diverges from its close relative *E. coli* in its response to dicarboxylates such as the metabolite succinate. We show that this is regulated by stress response proteins and ultimately can be attributed to *Salmonella* repressing its import of dicarboxylates. Understanding this phenomenon may reveal a novel aspect of the *Salmonella* virulence cycle, and our characterization of its regulation yields a number of mutant strains that can be used to further study it.
