## Supplemental Table S1 for "A stress-induced block in dicarboxylate uptake and utilization in Salmonella"

### Sheet: SGSC and ECOR in succinate
Table S1: SGSC and ECOR collections dataset											Catalase key:
First timepoint where OD (600nm) exceeded 0.1 (measured in a TECAN Infinite M200 96-well plate reader)											+	Catalase positive
Values for each biological replicate are the average of two technical replicates											+/-	Weak or delayed positive
Omitted because Typhoidal											-	Catalase negative
Omitted because frozen stock did not grow on LB plate (attempted at least twice)
						Time to OD ≥ 0.1		Doubling Time		Percent of replicates that did not reach OD 0.1 by 72h	Catalase activity
		Species	Strain original number	WN, SGSC or ECOR number	AKA in SGSC	Average	Standard Deviation	Average	Standard Deviation
WN Collection		S. typhimurium	14028s Wild-type	WN150		42.4712	7.79726	1.6271	0.335445	0	All +
		S. typhimurium	ΔrpoS in WN150	WN2881		11.9135	4.68802	1.58295	0.27314	0	All -
SGSC Collection	SARA	S. typhimurium	INSP 24	SGSC 2181	SGSC 2522	See SGSC 2522
		S. typhimurium	LT2	SGSC 2182		20.75	7.84319	3.01991	2.51721	0	All +
		S. typhimurium	NVSL 7095	SGSC 2183		39	4.00586	1.44119	0.0709925	0	All +
		S. typhimurium	NVSL 5820	SGSC 2184		34.625	1.625	1.53729	0.0836271	0	All +
		S. typhimurium	IVB 232	SGSC 2185		34.5417	4.71754	1.39319	0.0593012	0	All +
		S. typhimurium	CDC B1213	SGSC 2186		35.0417	0.629153	2.41524	0.581146	0	All +
		S. typhimurium	IVB 665/81	SGSC 2187		15.9583	2.02073	1.52059	0.0588997	0	All +
		S. typhimurium	IVB 5560	SGSC 2188		42.7917	8.89288	1.66284	0.15454	0	All +
		S. typhimurium	NVSL 2816	SGSC 2189	SGSC 2523	See SGSC 2523
		S. typhimurium	NVSL 6814	SGSC 2190		15.25	0.450694	2.11045	0.0557472	0	All +
		S. typhimurium	IVB 276/25	SGSC 2191		41.2083	3.04224	1.3013	0.185726	0	All +
		S. typhimurium	NVSL 6993	SGSC 2192		52.5	13.9654	2.1383	0.269453	0.333333	All -
		S. typhimurium	IVB 1430	SGSC 2193	SGSC 2524	See SGSC 2524
		S. typhimurium	IVB 75/67	SGSC 2194		34.8333	4.12752	1.81124	0.200473	0	All +
		S. typhimurium	NVSL 6968	SGSC 2195		32.375	2.05776	1.36247	0.0452636	0	All +
		S. typhimurium	CDC B1236	SGSC 2196		21.75	2.19018	1.41773	0.196541	0	All +
		S. typhimurium	IVB 48/81	SGSC 2197		65.25	3.53553	1.95284	0.202051	0.333333	All +
		S. typhimurium	NVSL 6938	SGSC 2198		37.2917	1.0026	1.46691	0.0918125	0	All +
		S. typhimurium	INSP 85	SGSC 2199		23.7083	1.7063	1.67606	0.0307309	0	All +
		S. typhimurium	IVB 1544	SGSC 2200		29.75	2.04634	1.54843	0.0511125	0	All +
		S. typhimurium	USFW 318	SGSC 2201	SGSC 2525	See SGSC 2525
		S. saintpaul	CDC B1605	SGSC 2202		18.4583	1.92164	1.56617	0.354023	0	All +
		S. saintpaul	CDC B1722	SGSC 2203		40.3333	3.73818	3.26682	1.60594	0	All +
		S. saintpaul	CDC B2076	SGSC 2204	SGSC 2512
		S. saintpaul	IVB 516	SGSC 2205		10.1667	0.520416	1.32978	0.017214	0	All -
		S. saintpaul	IP 67/88	SGSC 2206		12	0.976281	1.45429	0.0495758	0	All +
		S. saintpaul	IP 78/88	SGSC 2207		12.5	0.695971	1.37298	0.271676	0	All +
		S. saintpaul	IP 86/88	SGSC 2208		40.5	18.1672	1.53611	0.244396	0	All +
		S. saintpaul	CDC B1400	SGSC 2209	SGSC 2513	See SGSC 2513
		S. heidelberg	NVSL 7039	SGSC 2210	SGSC 2480
		S. heidelberg	NVSL 5876	SGSC 2211		37.5833	4.80289	1.46166	0.164264	0	All +
		S. heidelberg	NVSL 5145	SGSC 2212		9.08333	0.314576	1.21514	0.0249639	0	All +
		S. heidelberg	INSP 94	SGSC 2213		Did not reach OD 0.1 by 72h in all replicates				1	All + or +/-
		S. heidelberg	IVB 7135/1990	SGSC 2214		31.8333	4.91384	1.95623	0.262698	0	All + or +/-
		S. heidelberg	IVB 126/82	SGSC 2215		30.9583	2.42813	1.88547	0.250651	0	All +
		S. heidelberg	IVB 588/24	SGSC 2216	SGSC 2481	See SGSC 2481
		S. heidelberg	NVSL 5208	SGSC 2217		17	1.39194	1.43078	0.00892967	0	All +
		S. heidelberg	NVSL 4960	SGSC 2218		29.0833	2.58098	1.816	0.214322	0	All +
		S. heidelberg	CDC B2487	SGSC 2219		17.375	1.51554	1.37537	0.0627798	0	All +
		S. heidelberg	IVB 218/82	SGSC 2220		10.2917	1.2829	1.37737	0.0357084	0	All + or +/-
		S. paratyphi B	DMS 155/76	SGSC 2221	SGSC 2500
		S. paratyphi B	DMS 724/74	SGSC 2222
		S. paratyphi B	DMS 220/82	SGSC 2223
		S. paratyphi B	DMS 2434	SGSC 2224
		S. paratyphi B	IP 7/88	SGSC 2225
		S. paratyphi B	DMS 3254/7/81	SGSC 2226
		S. paratyphi B	DMS 3205/83	SGSC 2227
		S. paratyphi B	DMS 843/82	SGSC 2228
		S. paratyphi B	DMS 2442	SGSC 2229
		S. paratyphi B	DMS 106/76	SGSC 2230	SGSC 2501
		S. paratyphi B	DMS 53/76	SGSC 2231
		S. paratyphi B	IP 87/87	SGSC 2232
		S. paratyphi B	IP 16/88	SGSC 2233
		S. paratyphi B	IP 8/88	SGSC 2234
		S. paratyphi B	DMS 47/81	SGSC 2235
		S. paratyphi B	DMS 83/76	SGSC 2236	SGSC 2502
		S. paratyphi B	DMS 2471	SGSC 2237	SGSC 2503
		S. paratyphi B	DMS 59/81	SGSC 2238
		S. paratyphi B	DMS 61/81	SGSC 2239
		S. paratyphi B	DMS 52/76	SGSC 2240
		S. paratyphi B	DMS 203/74	SGSC 2241
		S. paratyphi B	DMS 53/81	SGSC 2242	SGSC 2504
		S. muenchen	IP 6/88	SGSC 2243		17.5417	2.67024	1.55025	0.327885	0	All +
		S. muenchen	NVSL 519	SGSC 2244		16.5417	1.58278	2.05177	0.131013	0	All +
		S. muenchen	NVSL 2817	SGSC 2245		19.5417	0.803638	1.95103	0.561912	0	All +
		S. muenchen	CDC B2026	SGSC 2246
		S. muenchen	INSP 46	SGSC 2247		16.5833	2.32289	1.35144	0.137288	0	All +
		S. muenchen	IP 15/88	SGSC 2248		16.9167	2.36291	1.36168	0.0523018	0	All +
		S. muenchen	IP 11/88	SGSC 2249	SGSC 2490	See SGSC 2490
		S. muenchen	IP 25/88	SGSC 2250	SGSC 2491	See SGSC 2491
		S. muenchen	CDC B1293	SGSC 2251	SGSC 2492
		S. muenchen	IP 31/88	SGSC 2252		32.4167	9.18077	1.6116	0.339735	0	All +
	SARB	S. agona	IVB 36/79	SGSC 2458		35.75	1.625	1.87911	0.107905	0	All +
		S. anatum	CDC B1487	SGSC 2459		42.625	5.3136	1.36971	0.00253473	0	All +
		S. brandenberg	DMS 2819	SGSC 2460		40.6667	0.763763	2.21009	0.493454	0	All +
		S. choleraesuis	NVSL 6321	SGSC 2461		41.875	1.84136	2.14836	0.234658	0	All +
		S. choleraesuis	IVB 651/79	SGSC 2462		7.875	0.25	1.28981	0.0215931	0	All +
		S. choleraesuis	CDC 3327/54	SGSC 2463		39.6667	7.09019	3.27799	1.12878	0	All +
		S. choleraesuis	IP 6562/88	SGSC 2464		62.75		2.6774		0.833333	All +
		S. decatur(d)	IP 631 K	SGSC 2465		17.875	2.49687	1.83964	0.361815	0	All +
		S. derby	NVSL 4111	SGSC 2466		24.2917	7.02822	2.45072	0.489594	0	All +
		S. derby	NVSL 5558	SGSC 2467		18.25	0.330719	2.19193	0.267235	0	All +
		S. derby	NVSL 5283	SGSC 2468		28.875	1.08972	1.51712	0.0113394	0	All +
		S. dublin	NVSL 5618	SGSC 2469
		S. dublin	IP 82/3144	SGSC 2470		26	12.1976	24.9686	31.9902	0.666667	All +
		S. dublin	IVB 3540/24	SGSC 2471
		S. duisburg	DMS 3618	SGSC 2472		31.4583	1.09211	1.59681	0.0190767	0	All +
		S. enteritidis	CDC SSU7998	SGSC 2473		43.8333	1.25831	1.84765	0.0823651	0	All +
		S. enteritidis	IVB 176/82	SGSC 2474		34.75	1.23111	2.513	0.204671	0	All +
		S. enteritidis	CDC SSU8074	SGSC 2475		27.375	7.06333	2.70259	0.783207	0	All +
		S. enteritidis	IVB 470/82	SGSC 2476		34.7917	5.20266	1.82732	0.155948	0	All +
		S. emek	IVB 4793/3366	SGSC 2477		33.6562	0.589624	1.40474	0.134706	0	All +
		S. gallinarum(f)	CDC 4801/72	SGSC 2478		29.0625	3.84396	2.39058	0.34656	0.2	Some + and -
		S. haifa	DMS 3005	SGSC 2479		40.0312	4.0342	1.4935	0.082315	0	All +
		S. heidelberg	NVSL 7039	SGSC 2480	SGSC 2210
		S. heidelberg	IVB 588/24	SGSC 2481	SGSC 2216	19.3333	2.31953	1.81638	0.231678	0	All +
		S. indiana	DMS 3702	SGSC 2482		51.5	10.8167	1.79384	0.133545	0.5	All +
		S. infantis	CDC B3460	SGSC 2483		35.7083	2.03229	1.47842	0.124786	0	All +
		S. infantis	IVB 385/72	SGSC 2484		26.4167	1.87639	5.1766	OD peaked lower than OD 0.2 in all but one replicate	0	All +
		S. miami	CDC 4648/53	SGSC 2485		53.9375	15.9983	1.78188	0.599351	0.666667	All +
		S. miami	IP 2/79	SGSC 2486		37	1.75	1.89695	0.297502	0	All +
		S. montevideo	CDC B2131	SGSC 2487		34.875	2	1.80164	0.281409	0	All +
		S. montevideo	CDC B2604	SGSC 2488		35.625	1.40868	2.20693	0.114274	0	All +
		S. muenchen	ATCC 8388	SGSC 2489		14.2083	0.732433	1.23832	0.037013	0	All +
		S. muenchen	IP 11/88	SGSC 2490	SGSC 2249	30.2917	4.57632	2.07489	0.488384	0	All +
		S. muenchen	IP 25/88	SGSC 2491	SGSC 2250	8.75	0.25	1.418	0.071435	0	All -
		S. muenchen	CDC B1293	SGSC 2492	SGSC 2251
		S. newport	CDC B3465	SGSC 2493		37.5417	3.34555	1.33378	0.105227	0	All +
		S. newport	INSP 15	SGSC 2494		15.75	1	1.93885	0.0104851	0	All +
		S. newport	NVSL 3882	SGSC 2495		20.7083	0.921389	1.64569	0.123494	0	All +
		S. panama	IVB Bendia	SGSC 2496
		S. panama	CDC B1171	SGSC 2497
		S. panama	CDC B1433	SGSC 2498
		S. paratyphi A	ATCC 9150	SGSC 2499
		S. paratyphi B	DMS 155/76	SGSC 2500	SGSC 2221
		S. paratyphi B	DMS 106/76	SGSC 2501	SGSC 2230
		S. paratyphi B	DMS 83/76	SGSC 2502	SGSC 2236
		S. paratyphi B	DMS 2471	SGSC 2503	SGSC 2237
		S. paratyphi B	DMS 53/81	SGSC 2504	SGSC 2242
		S. paratyphi C	IP 33 K	SGSC 2505
		S. paratyphi C	IP 2/88	SGSC 2506
		S. paratyphi C	IP 4/77	SGSC 2507
		S. pullorum(g)	IVB 978/87	SGSC 2508		42.0625	3.09359	1.9589	0.041088	0.666667	Some + and -
		S. pullorum	IVB Italian Standard	SGSC 2509		28.375	2.76417	4.28397	0.159749	0	All +
		S. reading	DMS 3853	SGSC 2510		32.125	1.71695	1.65587	0.106273	0	All +
		S. rubislaw	ATCC 10717	SGSC 2511		28.625	5.01871	1.79796	0.263958	0	All +
		S. saintpaul	CDC B2076	SGSC 2512	SGSC 2204
		S. saintpaul	CDC B1400	SGSC 2513	SGSC 2209	38.4583	2.09662	1.53397	0.0616179	0	All +
		S. schwarzengrund	DMS 1253	SGSC 2514		28.2917	7.06259	1.95742	0.271794	0	All +
		S. sendai	CDC 1035/74	SGSC 2515
		S. senftenberg	NVSL 6673	SGSC 2516		31.2917	4.02402	2.60831	1.18606	0	All +
		S. stanley	DMS 1112	SGSC 2517		21.5	8.48896	1.42229	0.0337887	0	All +
		S. stanleyville	DMS 3705	SGSC 2518		29.4167	4.31989	1.68765	0.643038	0	All +
		S. thompson	CDC B2637	SGSC 2519		52.875	5.52127	1.94718	0.0834373	0	All +
		S. typhi	IP E.88.374	SGSC 2520	SGSC 3036
		S. typhi	IP E.88.353	SGSC 2521
		S. typhimurium	INSP 24	SGSC 2522	SGSC 2181	11.1875	0.551985	1.2844	0.107202	0	All +
		S. typhimurium	NVSL 2816	SGSC 2523	SGSC 2189	27.0417	7.32753	1.73374	0.0894816	0	All +
		S. typhimurium	IVB 1430	SGSC 2524	SGSC 2193	39.325	12.5641	1.85009	0.713405	0.166667	Some + and -
		S. typhimurium	USFW 318	SGSC 2525	SGSC 2201	36.5	5	1.65539	0.428642	0.5	All +
		S. typhisuis	CDC 277/68	SGSC 2526		33.7083	9.50356	1.60666	0.0739182	0	All +
		S. typhisuis	CDC 1426/67	SGSC 2527		37.375	1.95256	1.80847	0.241407	0	All +
		S. wien	IP 5/88	SGSC 2528		21.25	2.21148	1.7854	0.0956087	0	All +
		S. wien	IP 3/88	SGSC 2529		40.5417	0.904272	1.75755	0.0348107	0	All +
	SARC	Group I (S. typhimurium)	S 6623	SGSC 3029		52.75	9.11272	2.23416	0.624218	0.333333	All +
		Group I (S. typhi)	IP E.88.374	SGSC 3036	SGSC 2520
		Group II	CDC 151-85	SGSC 3039		19.9167	2.92973	1.60299	0.474836	0	All +
		Group II	CDC 3472-64	SGSC 3047		21.75	2.41091	2.72065	0.100894	0	All -
		Group IIIa (S. arizonae)	CDC 346-86	SGSC 3061		25.75	13.3223	2.18818	0.260945	0	All -
		Group IIIa (S. arizonae)	CDC 409-85	SGSC 3063		20.1667	3.2604	1.86582	0.169469	0	All -
		Group IIIb	CDC 156-87	SGSC 3068		17.5833	1.49129	1.34519	0.0377986	0	All +
		Group IIIb	CDC 678-94	SGSC 3069		17.75	0.625	1.1653	0.0085692	0	All +
		Group IV	CDC 2584-68	SGSC 3074		30.625	8.35227	2.42818	1.05882	0.333333	All -
		Group IV	CDC 287-86	SGSC 3086		20.5833	14.003	1.75012	0.185009	0	All +
		Group V (S. bongori)	CDC 750-72	SGSC 3100		9.04167	0.401819	1.22275	0.127714	0	All -
		Group V (S. bongori)	CDC 2703-76	SGSC 3103		34.2083	7.47322	3.88297	1.34168	0	All -
		Group VI	CDC 1363-65	SGSC 3116		20.375	1.23111	1.72455	0.0228324	0	All +
		Group VI	CDC 347-78	SGSC 3118		15.4583	0.886825	1.38834	0.0556343	0	All +
		Group VII	CDC 2439-64	SGSC 3120		40.5	5.63055	1.57847	0.142693	0.5	All +
		Group VII	CDC 5039-68	SGSC 3121		9.70833	0.360844	1.36711	0.0167577	0	All -
ECOR Collection		E. coli	Group A strain from a healthy person	ECOR 1		18.875	1.20546	1.19297	0.00709113	0	All +
		E. coli	Group A strain from a healthy person	ECOR 2		15.25	6.5	1.57713	0.152834	0	All +
		E. coli	Group A strain from a healthy dog	ECOR 3		10.75	0.780625	1.44048	0.125366	0	All +
		E. coli	Group A strain from a healthy child	ECOR 4		8.91667	0.629153	1.12119	0.0223323	0	All +
		E. coli	Group A strain from a healthy person	ECOR 5		7.125	0.330719	1.21341	0.0541558	0	All -
		E. coli	Group A strain from a healthy child	ECOR 6		10.2917	0.732433	1.61154	0.0728694	0	All +
		E. coli	Group A strain from a healthy orangutan in captivity	ECOR 7		10.0833	0.381881	1.53469	0.023485	0	All +
		E. coli	Group A strain from a healthy person	ECOR 8		12.2083	0.505181	1.45478	0.100136	0	All +
		E. coli	Group A strain from a healthy person	ECOR 9		7.5	0.25	1.28237	0.0614338	0	All +
		E. coli	Group A strain from a healthy person	ECOR 10		12.0833	2.08167	1.28825	0.0529643	0	All +
		E. coli	Group A strain from a patien with a UTI and acute cystitis	ECOR 11		10.4167	0.753464	1.93283	0.0231707	0	All +
		E. coli	Group A strain from a healthy person	ECOR 12		16.0417	1.58278	1.80155	0.537478	0	All +
		E. coli	Group A strain from a healthy person	ECOR 13		9.20833	0.438986	1.40068	0.0327101	0	All +
		E. coli	Group A strain from a patient with a UTI and acute pyelonephritis	ECOR 14		10.75	1.25	2.08667	0.019181	0	All +
		E. coli	Group A strain from a healthy person	ECOR 15		28.6667	1.57288	1.45894	0.0485895	0	All +
		E. coli	Group A strain from a healthy leopard in captivity	ECOR 16		9.66667	0.629153	1.06903	0.0412905	0	All +
		E. coli	Group A strain from a healthy pig	ECOR 17		8.75	0.433013	1.08883	0.0162121	0	All -
		E. coli	Group A strain from a healthy Celebese ape in captivity	ECOR 18		18.9167	0.970932	1.05968	0.0249115	0	All +
		E. coli	Group A strain from a healthy Celebese ape in captivity	ECOR 19		18.4167	0.763763	0.994258	0.0394272	0	All +
		E. coli	Group A strain from a healthy steer	ECOR 20		15.5417	1.30104	1.16546	0.22873	0	All +
		E. coli	Group A strain from a healthy steer	ECOR 21		7.79167	0.260208	1.78368	0.276985	0	All +
		E. coli	Group A strain from a healthy steer	ECOR 22		14	0.5	1.32883	0.0439792	0	All +
		E. coli	Group A strain from a healthy elephant in captivity	ECOR 23		50.0625	17.9448	2.23782	1.11476	0.333333	All +
		E. coli	Group A strain from a healthy person	ECOR 24		13.875	0.330719	1.19903	0.0235788	0	All +
		E. coli	Group A strain from a healthy dog	ECOR 25		8.08333	0.803638	1.16193	0.022083	0	All +
		E. coli	Group B1 strain from a healthy infant	ECOR 26		17.5417	6.86059	1.61421	0.149836	0	All +
		E. coli	Group B1 strain from a healthy giraffe in captivity	ECOR 27		16.75	0.695971	1.19176	0.0273614	0	All +
		E. coli	Group B1 strain from a healthy child	ECOR 28		23.9167	1.04831	1.19631	0.0426432	0	All +
		E. coli	Group B1 strain from a healthy kangaroo rat	ECOR 29		39.5938	10.2659	1.46685	0.169617	0.333333	All +
		E. coli	Group B1 strain from a healthy bison	ECOR 30		8.79167	0.314576	1.26219	0.0955923	0	All +
		E. coli	Group E strain from a healthy leopard in captivity	ECOR 31		21.125	0.875	1.17725	0.0119667	0	All +
		E. coli	Group B1 strain from a healthy giraffe in captivity	ECOR 32		8.25	0.433013	1.09525	0.0161973	0	All +
		E. coli	Group B1 strain from a healthy sheep	ECOR 33		11.3333	0.381881	1.2225	0.120849	0	All + or +/-
		E. coli	Group B1 strain from a healthy dog	ECOR 34		8.41667	0.520416	1.17524	0.271109	0	All + or +/-
		E. coli	Group D strain from a healthy person	ECOR 35		22.4583	9.79503	1.42883	0.399992	0	All +
		E. coli	Group D strain from a healthy person	ECOR 36		20.2083	0.946485	1.35272	0.0709739	0	All +
		E. coli	Group E strain from a healthy marmoset in captivity	ECOR 37		9.16667	0.793857	1.31126	0.129724	0	All +
		E. coli	Group D strain from a healthy person	ECOR 38		9.95833	0.473242	1.28206	0.117178	0	All +
		E. coli	Group D strain from a healthy person	ECOR 39		9.08333	0.904272	1.27087	0.301021	0	All +
		E. coli	Group D strain from a patient with a UTI and acute pyelonephritis	ECOR 40		15.5	0.940966	1.16167	0.0767689	0	All +
		E. coli	Group D strain from a healthy person	ECOR 41		15.75	4.0117	1.27697	0.0327135	0	All + or +/-
		E. coli	Group E strain from a healthy person	ECOR 42		21.4062	4.81683	1.4293	0.171764	0	All +
		E. coli	Group E strain from a healthy person	ECOR 43		7.40625	0.295363	1.16301	0.126034	0	All + or +/-
		E. coli	Group D strain from a healthy cougar in captivity	ECOR 44		14.875	0.620819	1.40831	0.0904509	0	All +
		E. coli	Group B1 strain from a healthy pig	ECOR 45		19.2812	1.58237	1.33124	0.273102	0	All +
		E. coli	Group D strain from a healthy ape in captivity	ECOR 46		10.5625	0.260208	1.5962	0.116296	0	All +
		E. coli	Group D strain from a healthy sheep	ECOR 47		11	3.15486	1.18187	0.0994574	0	All + or +/-
		E. coli	Group D strain from a patient with a UTI and acute cystitis	ECOR 48		24.4167	1.04831	1.57275	0.102018	0	All +
		E. coli	Group D strain from a healthy person	ECOR 49		63.4167	3.75278	7.73179	4.94124	0.25	All +
		E. coli	Group D strain from a patient with a UTI and acute pyelonephritis	ECOR 50		19.8333	1.50693	1.66187	0.0665492	0	All +
		E. coli	Group B2 strain from a healthy infant	ECOR 51		9.70833	0.629153	1.16586	0.0463342	0	All +
		E. coli	Group B2 strain from a healthy orangutan	ECOR 52		52.2188	12.7313	2.23753	0.951336	0	All +
		E. coli	Group B2 strain from a healthy child	ECOR 53		21.125	0.695971	1.32604	0.0948325	0	All +
		E. coli	Group B2 strain from a healthy person	ECOR 54		21.2917	1.42156	1.38579	0.0348323	0	All +
		E. coli	Group B2 strain from a patient with a UTI and acute pyelonephritis	ECOR 55		12.875	0.992157	1.36068	0.173793	0	All +
		E. coli	Group B2 strain from a healthy person	ECOR 56		13.625	3.89912	1.34034	0.0372665	0	All + or +/-
		E. coli	Group B2 strain from a healthy gorilla in captivity	ECOR 57		9.95833	1.07771	1.31648	0.0297383	0	All +
		E. coli	Group B1 strain from a healthy lion in captivity	ECOR 58		19.875	0.375	1.43732	0.0457653	0	All +
		E. coli	Group B2 strain from a healthy person	ECOR 59		20.2083	2.14452	1.56678	0.148495	0	All +
		E. coli	Group B2 strain from a patient with a UTI and acute cystitis	ECOR 60		11.0833	2.31278	1.1228	0.0354367	0	All +
		E. coli	Group B2 strain from a healthy person	ECOR 61		17	3.30719	1.39679	0.0596766	0	All +
		E. coli	Group B2 strain from a patient with a UTI and acute pyelonephritis	ECOR 62		21.5833	10.9953	1.45204	0.237799	0	All +
		E. coli	Group B2 strain from a healthy person	ECOR 63		10.5833	0.360844	1.27237	0.10129	0	All +
		E. coli	Group B2 strain from a patient with a UTI and acute cystitis	ECOR 64		14.75	1.08972	1.1847	0.0658167	0	All +
		E. coli	Group B2 strain from a healthy celebese ape in captivity	ECOR 65		15.0833	1.01036	1.20967	0.0388087	0	All +
		E. coli	Group B1 strain from a healthy celebese ape in captivity	ECOR 66		16.7917	5.36239	1.41221	0.0213646	0	All +
		E. coli	Group B1 strain from a healthy goat	ECOR 67		8.5	0.330719	1.17313	0.16205	0	All +
		E. coli	Group B1 strain from a healthy giraffe in captivity	ECOR 68		13.2917	0.473242	0.941923	0.038621	0	All +
		E. coli	Group B1 strain from a healthy celebese ape in captivity	ECOR 69		13.2917	6.11904	1.13259	0.114417	0	All +
		E. coli	Group B1 strain from a healthy gorilla in captivity	ECOR 70		10.2083	0.473242	1.25062	0.0295349	0	All +
		E. coli	Group B1 strain from a person with asymptomatic bacteriuria	ECOR 71		24.625	2.21148	2.52072	0.587308	0	All +
		E. coli	Group B1 strain from a patient with a UTI and acute pyelonephritis	ECOR 72		22.1667	0.0721688	1.27177	0.0254356	0	All +
